# Instability of the pseudoautosomal boundary in house mice

**DOI:** 10.1101/561951

**Authors:** Andrew P Morgan, Timothy A Bell, James J Crowley, Fernando Pardo-Manuel de Villena

## Abstract

Faithful segregation of homologous chromosomes at meiosis requires pairing and recombination. In taxa with dimorphic sex chromosomes, pairing between them in the heterogametic sex is limited to a narrow interval of residual sequence homology known as the pseudoautosomal region (PAR). Failure to form the obligate crossover in the PAR is associated with male infertility in house mice (*Mus musculus*) and humans. Yet despite this apparent functional constraint, the boundary and organization of the PAR is highly variable in mammals, and even between subspecies of mice. Here we estimate the genetic map in a previously-documented expansion of the PAR in the *Mus musculus castaneus* subspecies and show that the local recombination rate is 100-fold higher than the autosomal background. We identify an independent shift in the PAR boundary in the *Mus musculus musculus* subspecies and show that it involves a complex rearrangement but still recombines in heterozygous males. Finally, we demonstrate pervasive copy-number variation at the PAR boundary in wild populations of *M. m. domesticus, M. m. musculus* and *M. m. castaneus*. Our results suggest that the intensity of recombination activity in the PAR, coupled with relatively weak constraints on its sequence, permit the generation and maintenance in the population of unusual levels of polymorphism of unknown functional significance.
