## Supplementary material for "Instability of the pseudoautosomal boundary in house mice": File S1

cross	chr	pos	cumulative_recombs	cM	SE
PWK/PhJxCAST/EiJ	chrX	169542082	0	0	0
PWK/PhJxCAST/EiJ	chrX	169593019	1	0.46	0.46
PWK/PhJxCAST/EiJ	chrX	169700826	7	3.2	1.19
PWK/PhJxCAST/EiJ	chrX	169747553	10	4.57	1.41
PWK/PhJxCAST/EiJ	chrX	169781058	11	5.02	1.48
PWK/PhJxCAST/EiJ	chrX	169921993	22	10.05	2.03
PWK/PhJxCAST/EiJ	chrX	170008243	30	13.7	2.32
WSB/EiJxCAST/EiJ	chrX	169542082	0	0	0
WSB/EiJxCAST/EiJ	chrX	169781058	1	2.08	2.06
WSB/EiJxCAST/EiJ	chrX	169884432	4	8.33	3.99
WSB/EiJxCAST/EiJ	chrX	169972826	7.5	15.62	5.24
WSB/EiJxCAST/EiJ	chrX	170008243	8	16.67	5.38
