## Supplementary material for "Instability of the pseudoautosomal boundary in house mice": File S2

platform	cross	marker	chr	pos	A1	A2	CAST/EiJ	FVB/NJ	PWK/PhJ	WSB/EiJ
MegaMUGA	PWK/PhJxCAST/EiJ	UNC31593763	chrX	169593020	G	A	G	G	A	G
MegaMUGA	PWK/PhJxCAST/EiJ	UNC31594461	chrX	169700827	T	C	C	T	T	C
MegaMUGA	PWK/PhJxCAST/EiJ	UNC31594704	chrX	169747554	A	G	G	A	A	G
MegaMUGA	PWK/PhJxCAST/EiJ	UNC31595072	chrX	169819501	T	G	G	T	T	T
MegaMUGA	PWK/PhJxCAST/EiJ	UNC31595302	chrX	169858126	A	G	G	A	A	A
MegaMUGA	PWK/PhJxCAST/EiJ	UNC31595576	chrX	169921994	G	T	T	G	G	T
MegaMUGA	PWK/PhJxCAST/EiJ	UNC31596457	chrX	170008244	C	A	A	C	C	C
MegaMUGA	WSB/EiJxCAST/EiJ	UNC31594161	chrX	169655211	C	T	C	C	C	T
MegaMUGA	WSB/EiJxCAST/EiJ	UNC31594892	chrX	169782605	A	G	A	A	A	G
MegaMUGA	WSB/EiJxCAST/EiJ	UNC31595072	chrX	169819501	T	G	G	T	T	T
MegaMUGA	WSB/EiJxCAST/EiJ	UNC31595302	chrX	169858126	A	G	G	A	A	A
MegaMUGA	WSB/EiJxCAST/EiJ	UNC31595411	chrX	169884433	A	G	A	A	A	G
MegaMUGA	WSB/EiJxCAST/EiJ	UNC31596457	chrX	170008244	C	A	A	C	C	C
MiniMUGA	PWK/PhJxCAST/EiJ	SXX206791242	chrX	169781059	T	A	A	T	T	T
MiniMUGA	WSB/EiJxCAST/EiJ	SBB206798913	chrX	169972827	C	T	C	C	C	T
MiniMUGA	WSB/EiJxCAST/EiJ	SXX206791242	chrX	169781059	T	A	A	T	T	T
