## Supplementary material for "Instability of the pseudoautosomal boundary in house mice": File S4

iid	sire_id	cross	sire_age	pup_id	platform	sex
PAE_025_GF_E_052	025	PWK/PhJxCAST/EiJ	old	052	MiniMUGA	XX
PAE_025_GF_E_053	025	PWK/PhJxCAST/EiJ	old	053	MiniMUGA	XX
PAE_025_GF_E_054	025	PWK/PhJxCAST/EiJ	old	054	MiniMUGA	XY
PAE_025_GF_E_055	025	PWK/PhJxCAST/EiJ	old	055	MiniMUGA	XY
PAE_025_GF_E_056	025	PWK/PhJxCAST/EiJ	old	056	MiniMUGA	XY
PAE_025_GF_E_057	025	PWK/PhJxCAST/EiJ	old	057	MiniMUGA	XY
PAE_025_GF_E_058	025	PWK/PhJxCAST/EiJ	old	058	MiniMUGA	XX
PAE_025_GF_E_059	025	PWK/PhJxCAST/EiJ	old	059	MiniMUGA	XX
PAE_025_GF_E_060	025	PWK/PhJxCAST/EiJ	old	060	MiniMUGA	XY
PAE_025_GF_E_061	025	PWK/PhJxCAST/EiJ	old	061	MiniMUGA	XY
PAE_025_GF_E_062	025	PWK/PhJxCAST/EiJ	old	062	MiniMUGA	XX
PAE_025_GF_E_259	025	PWK/PhJxCAST/EiJ	old	259	MiniMUGA	XX
PAE_025_GF_E_260	025	PWK/PhJxCAST/EiJ	old	260	MiniMUGA	XY
PAE_025_GF_E_261	025	PWK/PhJxCAST/EiJ	old	261	MiniMUGA	XX
PAE_025_GF_E_262	025	PWK/PhJxCAST/EiJ	old	262	MiniMUGA	XY
PAE_025_GF_E_263	025	PWK/PhJxCAST/EiJ	old	263	MiniMUGA	XX
PAE_025_GF_E_264	025	PWK/PhJxCAST/EiJ	old	264	MiniMUGA	XY
PAE_025_GF_E_744	025	PWK/PhJxCAST/EiJ	old	744	MegaMUGA	XY
PAE_025_GF_E_745	025	PWK/PhJxCAST/EiJ	old	745	MegaMUGA	XY
PAE_025_GF_E_747	025	PWK/PhJxCAST/EiJ	old	747	MegaMUGA	XY
PAE_025_GF_E_748	025	PWK/PhJxCAST/EiJ	old	748	MegaMUGA	XY
PAE_025_GF_E_749	025	PWK/PhJxCAST/EiJ	old	749	MegaMUGA	XY
PAE_025_GF_E_750	025	PWK/PhJxCAST/EiJ	old	750	MegaMUGA	XY
PAE_025_GF_E_751	025	PWK/PhJxCAST/EiJ	old	751	MegaMUGA	XY
PAE_025_GF_E_752	025	PWK/PhJxCAST/EiJ	old	752	MegaMUGA	XX
PAE_025_GF_E_753	025	PWK/PhJxCAST/EiJ	old	753	MegaMUGA	XX
PAE_025_GF_E_754	025	PWK/PhJxCAST/EiJ	old	754	MegaMUGA	XX
PAE_025_GF_E_755	025	PWK/PhJxCAST/EiJ	old	755	MegaMUGA	XX
PAE_025_GF_E_813	025	PWK/PhJxCAST/EiJ	old	813	MegaMUGA	XY
PAE_025_GF_E_814	025	PWK/PhJxCAST/EiJ	old	814	MegaMUGA	XY
PAE_025_GF_E_815	025	PWK/PhJxCAST/EiJ	old	815	MegaMUGA	XY
PAE_025_GF_E_816	025	PWK/PhJxCAST/EiJ	old	816	MegaMUGA	XX
PAE_025_GF_E_817	025	PWK/PhJxCAST/EiJ	old	817	MegaMUGA	XY
PAE_025_GF_E_818	025	PWK/PhJxCAST/EiJ	old	818	MegaMUGA	XX
PAE_025_GF_E_819	025	PWK/PhJxCAST/EiJ	old	819	MegaMUGA	XY
PAE_025_GF_E_820	025	PWK/PhJxCAST/EiJ	old	820	MegaMUGA	XX
PAE_025_GF_E_821	025	PWK/PhJxCAST/EiJ	old	821	MegaMUGA	XY
PAE_025_GF_E_822	025	PWK/PhJxCAST/EiJ	old	822	MegaMUGA	XY
PAE_025_GF_E_823	025	PWK/PhJxCAST/EiJ	old	823	MegaMUGA	XX
PAE_025_GF_E_824	025	PWK/PhJxCAST/EiJ	old	824	MegaMUGA	XX
PAE_025_GF_E_825	025	PWK/PhJxCAST/EiJ	old	825	MegaMUGA	XY
PAE_025_GF_Y_k1	025	PWK/PhJxCAST/EiJ	young	k1	MegaMUGA	XX
PAE_025_GF_Y_k10	025	PWK/PhJxCAST/EiJ	young	k10	MegaMUGA	XX
PAE_025_GF_Y_k11	025	PWK/PhJxCAST/EiJ	young	k11	MegaMUGA	XX
PAE_025_GF_Y_k12	025	PWK/PhJxCAST/EiJ	young	k12	MegaMUGA	XX
PAE_025_GF_Y_k13	025	PWK/PhJxCAST/EiJ	young	k13	MegaMUGA	XY
PAE_025_GF_Y_k2	025	PWK/PhJxCAST/EiJ	young	k2	MegaMUGA	XX
PAE_025_GF_Y_k3	025	PWK/PhJxCAST/EiJ	young	k3	MegaMUGA	XY
PAE_025_GF_Y_k4	025	PWK/PhJxCAST/EiJ	young	k4	MegaMUGA	XX
PAE_025_GF_Y_k5	025	PWK/PhJxCAST/EiJ	young	k5	MegaMUGA	XX
PAE_025_GF_Y_k6	025	PWK/PhJxCAST/EiJ	young	k6	MegaMUGA	XX
PAE_025_GF_Y_k7	025	PWK/PhJxCAST/EiJ	young	k7	MegaMUGA	XX
PAE_025_GF_Y_k8	025	PWK/PhJxCAST/EiJ	young	k8	MegaMUGA	XY
PAE_025_GF_Y_k9	025	PWK/PhJxCAST/EiJ	young	k9	MegaMUGA	XY
PAE_025_GF_Y_N1	025	PWK/PhJxCAST/EiJ	young	N1	MegaMUGA	XY
PAE_025_GF_Y_N10	025	PWK/PhJxCAST/EiJ	young	N10	MegaMUGA	XY
PAE_025_GF_Y_N11	025	PWK/PhJxCAST/EiJ	young	N11	MegaMUGA	XY
PAE_025_GF_Y_N2	025	PWK/PhJxCAST/EiJ	young	N2	MegaMUGA	XY
PAE_025_GF_Y_N3	025	PWK/PhJxCAST/EiJ	young	N3	MegaMUGA	XX
PAE_025_GF_Y_N4	025	PWK/PhJxCAST/EiJ	young	N4	MegaMUGA	XX
PAE_025_GF_Y_N5	025	PWK/PhJxCAST/EiJ	young	N5	MegaMUGA	XX
PAE_025_GF_Y_N6	025	PWK/PhJxCAST/EiJ	young	N6	MegaMUGA	XX
PAE_025_GF_Y_N7	025	PWK/PhJxCAST/EiJ	young	N7	MegaMUGA	XY
PAE_025_GF_Y_N8	025	PWK/PhJxCAST/EiJ	young	N8	MegaMUGA	XX
PAE_025_GF_Y_N9	025	PWK/PhJxCAST/EiJ	young	N9	MegaMUGA	XX
PAE_026_GF_E_179	026	PWK/PhJxCAST/EiJ	old	179	MiniMUGA	XY
PAE_026_GF_E_180	026	PWK/PhJxCAST/EiJ	old	180	MiniMUGA	XO
PAE_026_GF_E_181	026	PWK/PhJxCAST/EiJ	old	181	MiniMUGA	XY
PAE_026_GF_E_182	026	PWK/PhJxCAST/EiJ	old	182	MiniMUGA	XX
PAE_026_GF_E_183	026	PWK/PhJxCAST/EiJ	old	183	MiniMUGA	XY
PAE_026_GF_E_184	026	PWK/PhJxCAST/EiJ	old	184	MiniMUGA	XX
PAE_026_GF_E_185	026	PWK/PhJxCAST/EiJ	old	185	MiniMUGA	XY
PAE_026_GF_E_186	026	PWK/PhJxCAST/EiJ	old	186	MiniMUGA	XX
PAE_026_GF_E_187	026	PWK/PhJxCAST/EiJ	old	187	MiniMUGA	XX
PAE_026_GF_E_188	026	PWK/PhJxCAST/EiJ	old	188	MiniMUGA	XY
PAE_026_GF_E_424	026	PWK/PhJxCAST/EiJ	old	424	MiniMUGA	XX
PAE_026_GF_E_425	026	PWK/PhJxCAST/EiJ	old	425	MiniMUGA	XX
PAE_026_GF_E_426	026	PWK/PhJxCAST/EiJ	old	426	MiniMUGA	XY
PAE_026_GF_E_427	026	PWK/PhJxCAST/EiJ	old	427	MiniMUGA	XY
PAE_026_GF_E_428	026	PWK/PhJxCAST/EiJ	old	428	MiniMUGA	XX
PAE_026_GF_E_429	026	PWK/PhJxCAST/EiJ	old	429	MiniMUGA	XX
PAE_026_GF_E_430	026	PWK/PhJxCAST/EiJ	old	430	MiniMUGA	XX
PAE_026_GF_E_431	026	PWK/PhJxCAST/EiJ	old	431	MiniMUGA	XY
PAE_026_GF_E_432	026	PWK/PhJxCAST/EiJ	old	432	MiniMUGA	XY
PAE_026_GF_E_433	026	PWK/PhJxCAST/EiJ	old	433	MiniMUGA	XY
PAE_026_GF_E_434	026	PWK/PhJxCAST/EiJ	old	434	MiniMUGA	XX
PAE_026_GF_E_435	026	PWK/PhJxCAST/EiJ	old	435	MiniMUGA	XY
PAE_026_GF_E_836	026	PWK/PhJxCAST/EiJ	old	836	MegaMUGA	XY
PAE_026_GF_E_837	026	PWK/PhJxCAST/EiJ	old	837	MegaMUGA	XY
PAE_026_GF_E_838	026	PWK/PhJxCAST/EiJ	old	838	MegaMUGA	XX
PAE_026_GF_E_839	026	PWK/PhJxCAST/EiJ	old	839	MegaMUGA	XX
PAE_026_GF_E_840	026	PWK/PhJxCAST/EiJ	old	840	MegaMUGA	XY
PAE_026_GF_E_841	026	PWK/PhJxCAST/EiJ	old	841	MegaMUGA	XY
PAE_026_GF_E_842	026	PWK/PhJxCAST/EiJ	old	842	MegaMUGA	XY
PAE_026_GF_E_843	026	PWK/PhJxCAST/EiJ	old	843	MegaMUGA	XX
PAE_026_GF_E_844	026	PWK/PhJxCAST/EiJ	old	844	MegaMUGA	XX
PAE_026_GF_E_845	026	PWK/PhJxCAST/EiJ	old	845	MegaMUGA	XX
PAE_026_GF_E_846	026	PWK/PhJxCAST/EiJ	old	846	MegaMUGA	XX
PAE_026_GF_E_847	026	PWK/PhJxCAST/EiJ	old	847	MegaMUGA	XX
PAE_026_GF_Y_i1	026	PWK/PhJxCAST/EiJ	young	i1	MegaMUGA	XX
PAE_026_GF_Y_i10	026	PWK/PhJxCAST/EiJ	young	i10	MegaMUGA	XY
PAE_026_GF_Y_i11	026	PWK/PhJxCAST/EiJ	young	i11	MegaMUGA	XX
PAE_026_GF_Y_i12	026	PWK/PhJxCAST/EiJ	young	i12	MegaMUGA	XX
PAE_026_GF_Y_i2	026	PWK/PhJxCAST/EiJ	young	i2	MegaMUGA	XY
PAE_026_GF_Y_i3	026	PWK/PhJxCAST/EiJ	young	i3	MegaMUGA	XY
PAE_026_GF_Y_i4	026	PWK/PhJxCAST/EiJ	young	i4	MegaMUGA	XX
PAE_026_GF_Y_i5	026	PWK/PhJxCAST/EiJ	young	i5	MegaMUGA	XY
PAE_026_GF_Y_i6	026	PWK/PhJxCAST/EiJ	young	i6	MegaMUGA	XY
PAE_026_GF_Y_i7	026	PWK/PhJxCAST/EiJ	young	i7	MegaMUGA	XX
PAE_026_GF_Y_i8	026	PWK/PhJxCAST/EiJ	young	i8	MegaMUGA	XY
PAE_026_GF_Y_i9	026	PWK/PhJxCAST/EiJ	young	i9	MegaMUGA	XX
PAE_026_GF_Y_M1	026	PWK/PhJxCAST/EiJ	young	M1	MegaMUGA	XY
PAE_026_GF_Y_M2	026	PWK/PhJxCAST/EiJ	young	M2	MegaMUGA	XY
PAE_026_GF_Y_M3	026	PWK/PhJxCAST/EiJ	young	M3	MegaMUGA	XY
PAE_026_GF_Y_M4	026	PWK/PhJxCAST/EiJ	young	M4	MegaMUGA	XY
PAE_026_GF_Y_M5	026	PWK/PhJxCAST/EiJ	young	M5	MegaMUGA	XX
PAE_026_GF_Y_M6	026	PWK/PhJxCAST/EiJ	young	M6	MegaMUGA	XY
PAE_026_GF_Y_M7	026	PWK/PhJxCAST/EiJ	young	M7	MegaMUGA	XX
PAE_026_GF_Y_M8	026	PWK/PhJxCAST/EiJ	young	M8	MegaMUGA	XX
PAE_026_GF_Y_M9	026	PWK/PhJxCAST/EiJ	young	M9	MegaMUGA	XY
PAE_027_GF_E_875	027	PWK/PhJxCAST/EiJ	old	875	MegaMUGA	XY
PAE_027_GF_E_876	027	PWK/PhJxCAST/EiJ	old	876	MegaMUGA	XY
PAE_027_GF_E_877	027	PWK/PhJxCAST/EiJ	old	877	MegaMUGA	XY
PAE_027_GF_E_878	027	PWK/PhJxCAST/EiJ	old	878	MegaMUGA	XX
PAE_027_GF_E_879	027	PWK/PhJxCAST/EiJ	old	879	MegaMUGA	XX
PAE_027_GF_E_880	027	PWK/PhJxCAST/EiJ	old	880	MegaMUGA	XX
PAE_027_GF_E_881	027	PWK/PhJxCAST/EiJ	old	881	MegaMUGA	XX
PAE_027_GF_E_882	027	PWK/PhJxCAST/EiJ	old	882	MegaMUGA	XX
PAE_027_GF_E_883	027	PWK/PhJxCAST/EiJ	old	883	MegaMUGA	XX
PAE_027_GF_E_935	027	PWK/PhJxCAST/EiJ	old	935	MegaMUGA	XY
PAE_027_GF_E_936	027	PWK/PhJxCAST/EiJ	old	936	MegaMUGA	XY
PAE_027_GF_E_937	027	PWK/PhJxCAST/EiJ	old	937	MegaMUGA	XX
PAE_027_GF_E_938	027	PWK/PhJxCAST/EiJ	old	938	MegaMUGA	XX
PAE_027_GF_E_939	027	PWK/PhJxCAST/EiJ	old	939	MegaMUGA	XX
PAE_027_GF_E_940	027	PWK/PhJxCAST/EiJ	old	940	MegaMUGA	XX
PAE_027_GF_E_941	027	PWK/PhJxCAST/EiJ	old	941	MegaMUGA	XX
PAE_027_GF_Y_h1	027	PWK/PhJxCAST/EiJ	young	h1	MegaMUGA	XX
PAE_027_GF_Y_h10	027	PWK/PhJxCAST/EiJ	young	h10	MegaMUGA	XX
PAE_027_GF_Y_h11	027	PWK/PhJxCAST/EiJ	young	h11	MegaMUGA	XY
PAE_027_GF_Y_h12	027	PWK/PhJxCAST/EiJ	young	h12	MegaMUGA	XY
PAE_027_GF_Y_h13	027	PWK/PhJxCAST/EiJ	young	h13	MegaMUGA	XX
PAE_027_GF_Y_h2	027	PWK/PhJxCAST/EiJ	young	h2	MegaMUGA	XY
PAE_027_GF_Y_h3	027	PWK/PhJxCAST/EiJ	young	h3	MegaMUGA	XY
PAE_027_GF_Y_h4	027	PWK/PhJxCAST/EiJ	young	h4	MegaMUGA	XX
PAE_027_GF_Y_h5	027	PWK/PhJxCAST/EiJ	young	h5	MegaMUGA	XY
PAE_027_GF_Y_h6	027	PWK/PhJxCAST/EiJ	young	h6	MegaMUGA	XX
PAE_027_GF_Y_h8	027	PWK/PhJxCAST/EiJ	young	h8	MegaMUGA	XY
PAE_027_GF_Y_h9	027	PWK/PhJxCAST/EiJ	young	h9	MegaMUGA	XY
PAE_027_GF_Y_L1	027	PWK/PhJxCAST/EiJ	young	L1	MegaMUGA	XX
PAE_027_GF_Y_L10	027	PWK/PhJxCAST/EiJ	young	L10	MegaMUGA	XX
PAE_027_GF_Y_L2	027	PWK/PhJxCAST/EiJ	young	L2	MegaMUGA	XY
PAE_027_GF_Y_L3	027	PWK/PhJxCAST/EiJ	young	L3	MegaMUGA	XY
PAE_027_GF_Y_L4	027	PWK/PhJxCAST/EiJ	young	L4	MegaMUGA	XY
PAE_027_GF_Y_L5	027	PWK/PhJxCAST/EiJ	young	L5	MegaMUGA	XX
PAE_027_GF_Y_L6	027	PWK/PhJxCAST/EiJ	young	L6	MegaMUGA	XY
PAE_027_GF_Y_L7	027	PWK/PhJxCAST/EiJ	young	L7	MegaMUGA	XY
PAE_027_GF_Y_L8	027	PWK/PhJxCAST/EiJ	young	L8	MegaMUGA	XX
PAE_027_GF_Y_L9	027	PWK/PhJxCAST/EiJ	young	L9	MegaMUGA	XX
PAE_033_GF_E_732	033	PWK/PhJxCAST/EiJ	old	732	MegaMUGA	XX
PAE_033_GF_E_733	033	PWK/PhJxCAST/EiJ	old	733	MegaMUGA	XY
PAE_033_GF_E_734	033	PWK/PhJxCAST/EiJ	old	734	MegaMUGA	XX
PAE_033_GF_E_735	033	PWK/PhJxCAST/EiJ	old	735	MegaMUGA	XX
PAE_033_GF_E_736	033	PWK/PhJxCAST/EiJ	old	736	MegaMUGA	XY
PAE_033_GF_Y_f1	033	PWK/PhJxCAST/EiJ	young	f1	MegaMUGA	XY
PAE_033_GF_Y_f2	033	PWK/PhJxCAST/EiJ	young	f2	MegaMUGA	XY
PAE_033_GF_Y_f3	033	PWK/PhJxCAST/EiJ	young	f3	MegaMUGA	XX
PAE_033_GF_Y_f4	033	PWK/PhJxCAST/EiJ	young	f4	MegaMUGA	XY
PAE_033_GF_Y_f5	033	PWK/PhJxCAST/EiJ	young	f5	MegaMUGA	XY
PAE_033_GF_Y_f6	033	PWK/PhJxCAST/EiJ	young	f6	MegaMUGA	XY
PAE_033_GF_Y_f7	033	PWK/PhJxCAST/EiJ	young	f7	MegaMUGA	XY
PAE_033_GF_Y_J1	033	PWK/PhJxCAST/EiJ	young	J1	MegaMUGA	XX
PAE_033_GF_Y_J2	033	PWK/PhJxCAST/EiJ	young	J2	MegaMUGA	XY
PAE_033_GF_Y_J3	033	PWK/PhJxCAST/EiJ	young	J3	MegaMUGA	XX
PAE_033_GF_Y_J4	033	PWK/PhJxCAST/EiJ	young	J4	MegaMUGA	XX
PAE_033_GF_Y_J5	033	PWK/PhJxCAST/EiJ	young	J5	MegaMUGA	XX
PAE_033_GF_Y_J6	033	PWK/PhJxCAST/EiJ	young	J6	MegaMUGA	XY
PAE_033_GF_Y_J7	033	PWK/PhJxCAST/EiJ	young	J7	MegaMUGA	XX
PAE_033_GF_Y_J8	033	PWK/PhJxCAST/EiJ	young	J8	MegaMUGA	XX
PAE_034_GF_E_885	034	PWK/PhJxCAST/EiJ	old	885	MegaMUGA	XY
PAE_034_GF_E_886	034	PWK/PhJxCAST/EiJ	old	886	MegaMUGA	XX
PAE_034_GF_E_887	034	PWK/PhJxCAST/EiJ	old	887	MegaMUGA	XY
PAE_034_GF_E_888	034	PWK/PhJxCAST/EiJ	old	888	MegaMUGA	XY
PAE_034_GF_E_889	034	PWK/PhJxCAST/EiJ	old	889	MegaMUGA	XY
PAE_034_GF_E_890	034	PWK/PhJxCAST/EiJ	old	890	MegaMUGA	XY
PAE_034_GF_E_891	034	PWK/PhJxCAST/EiJ	old	891	MegaMUGA	XX
PAE_034_GF_E_892	034	PWK/PhJxCAST/EiJ	old	892	MegaMUGA	XX
PAE_034_GF_E_893	034	PWK/PhJxCAST/EiJ	old	893	MegaMUGA	XX
PAE_034_GF_E_942	034	PWK/PhJxCAST/EiJ	old	942	MegaMUGA	XX
PAE_034_GF_E_943	034	PWK/PhJxCAST/EiJ	old	943	MegaMUGA	XX
PAE_034_GF_E_944	034	PWK/PhJxCAST/EiJ	old	944	MegaMUGA	XX
PAE_034_GF_E_945	034	PWK/PhJxCAST/EiJ	old	945	MegaMUGA	XX
PAE_034_GF_E_946	034	PWK/PhJxCAST/EiJ	old	946	MegaMUGA	XX
PAE_034_GF_E_947	034	PWK/PhJxCAST/EiJ	old	947	MegaMUGA	XY
PAE_034_GF_E_948	034	PWK/PhJxCAST/EiJ	old	948	MegaMUGA	XX
PAE_034_GF_E_949	034	PWK/PhJxCAST/EiJ	old	949	MegaMUGA	XY
PAE_034_GF_E_950	034	PWK/PhJxCAST/EiJ	old	950	MegaMUGA	XY
PAE_034_GF_Y_g1	034	PWK/PhJxCAST/EiJ	young	g1	MegaMUGA	XX
PAE_034_GF_Y_g10	034	PWK/PhJxCAST/EiJ	young	g10	MegaMUGA	XY
PAE_034_GF_Y_g11	034	PWK/PhJxCAST/EiJ	young	g11	MegaMUGA	XY
PAE_034_GF_Y_g12	034	PWK/PhJxCAST/EiJ	young	g12	MegaMUGA	XY
PAE_034_GF_Y_g13	034	PWK/PhJxCAST/EiJ	young	g13	MegaMUGA	XY
PAE_034_GF_Y_g2	034	PWK/PhJxCAST/EiJ	young	g2	MegaMUGA	XY
PAE_034_GF_Y_g3	034	PWK/PhJxCAST/EiJ	young	g3	MegaMUGA	XY
PAE_034_GF_Y_g4	034	PWK/PhJxCAST/EiJ	young	g4	MegaMUGA	XX
PAE_034_GF_Y_g5	034	PWK/PhJxCAST/EiJ	young	g5	MegaMUGA	XY
PAE_034_GF_Y_g6	034	PWK/PhJxCAST/EiJ	young	g6	MegaMUGA	XX
PAE_034_GF_Y_g7	034	PWK/PhJxCAST/EiJ	young	g7	MegaMUGA	XX
PAE_034_GF_Y_g8	034	PWK/PhJxCAST/EiJ	young	g8	MegaMUGA	XX
PAE_034_GF_Y_g9	034	PWK/PhJxCAST/EiJ	young	g9	MegaMUGA	XY
PAE_034_GF_Y_K1	034	PWK/PhJxCAST/EiJ	young	K1	MegaMUGA	XY
PAE_034_GF_Y_K10	034	PWK/PhJxCAST/EiJ	young	K10	MegaMUGA	XX
PAE_034_GF_Y_K2	034	PWK/PhJxCAST/EiJ	young	K2	MegaMUGA	XY
PAE_034_GF_Y_K3	034	PWK/PhJxCAST/EiJ	young	K3	MegaMUGA	XX
PAE_034_GF_Y_K4	034	PWK/PhJxCAST/EiJ	young	K4	MegaMUGA	XX
PAE_034_GF_Y_K5	034	PWK/PhJxCAST/EiJ	young	K5	MegaMUGA	XY
PAE_034_GF_Y_K6	034	PWK/PhJxCAST/EiJ	young	K6	MegaMUGA	XY
PAE_034_GF_Y_K7	034	PWK/PhJxCAST/EiJ	young	K7	MegaMUGA	XY
PAE_034_GF_Y_K8	034	PWK/PhJxCAST/EiJ	young	K8	MegaMUGA	XY
PAE_034_GF_Y_K9	034	PWK/PhJxCAST/EiJ	young	K9	MegaMUGA	XX
PAE_014_HF_E_494	014	WSB/EiJxCAST/EiJ	old	494	MegaMUGA	XY
PAE_014_HF_E_495	014	WSB/EiJxCAST/EiJ	old	495	MegaMUGA	XY
PAE_014_HF_E_496	014	WSB/EiJxCAST/EiJ	old	496	MegaMUGA	XY
PAE_014_HF_Y_C2	014	WSB/EiJxCAST/EiJ	young	C2	MegaMUGA	XY
PAE_014_HF_Y_C3	014	WSB/EiJxCAST/EiJ	young	C3	MegaMUGA	XX
PAE_014_HF_Y_C4	014	WSB/EiJxCAST/EiJ	young	C4	MegaMUGA	XX
PAE_018_HF_Y_O1	018	WSB/EiJxCAST/EiJ	young	O1	MiniMUGA	XY
PAE_018_HF_Y_O10	018	WSB/EiJxCAST/EiJ	young	O10	MiniMUGA	XY
PAE_018_HF_Y_O2	018	WSB/EiJxCAST/EiJ	young	O2	MiniMUGA	XX
PAE_018_HF_Y_O3	018	WSB/EiJxCAST/EiJ	young	O3	MiniMUGA	XX
PAE_018_HF_Y_O4	018	WSB/EiJxCAST/EiJ	young	O4	MiniMUGA	XX
PAE_018_HF_Y_O5	018	WSB/EiJxCAST/EiJ	young	O5	MiniMUGA	XY
PAE_018_HF_Y_O6	018	WSB/EiJxCAST/EiJ	young	O6	MiniMUGA	XY
PAE_018_HF_Y_O7	018	WSB/EiJxCAST/EiJ	young	O7	MiniMUGA	XX
PAE_018_HF_Y_O8	018	WSB/EiJxCAST/EiJ	young	O8	MiniMUGA	XX
PAE_018_HF_Y_O9	018	WSB/EiJxCAST/EiJ	young	O9	MiniMUGA	XX
PAE_019_HF_E_535	019	WSB/EiJxCAST/EiJ	old	535	MiniMUGA	XY
PAE_019_HF_E_536	019	WSB/EiJxCAST/EiJ	old	536	MiniMUGA	XX
PAE_019_HF_E_537	019	WSB/EiJxCAST/EiJ	old	537	MiniMUGA	XX
PAE_019_HF_E_538	019	WSB/EiJxCAST/EiJ	old	538	MiniMUGA	XX
PAE_019_HF_E_539	019	WSB/EiJxCAST/EiJ	old	539	MiniMUGA	XX
PAE_019_HF_E_540	019	WSB/EiJxCAST/EiJ	old	540	MiniMUGA	XY
PAE_019_HF_E_541	019	WSB/EiJxCAST/EiJ	old	541	MiniMUGA	XY
PAE_019_HF_E_542	019	WSB/EiJxCAST/EiJ	old	542	MiniMUGA	XX
PAE_019_HF_E_543	019	WSB/EiJxCAST/EiJ	old	543	MiniMUGA	XX
PAE_019_HF_E_544	019	WSB/EiJxCAST/EiJ	old	544	MiniMUGA	XX
PAE_019_HF_E_545	019	WSB/EiJxCAST/EiJ	old	545	MiniMUGA	XY
PAE_019_HF_Y_j1	019	WSB/EiJxCAST/EiJ	young	j1	MiniMUGA	XX
PAE_019_HF_Y_j10	019	WSB/EiJxCAST/EiJ	young	j10	MiniMUGA	XY
PAE_019_HF_Y_j11	019	WSB/EiJxCAST/EiJ	young	j11	MiniMUGA	XY
PAE_019_HF_Y_j12	019	WSB/EiJxCAST/EiJ	young	j12	MiniMUGA	XY
PAE_019_HF_Y_j13	019	WSB/EiJxCAST/EiJ	young	j13	MiniMUGA	XX
PAE_019_HF_Y_j14	019	WSB/EiJxCAST/EiJ	young	j14	MiniMUGA	XY
PAE_019_HF_Y_j2	019	WSB/EiJxCAST/EiJ	young	j2	MiniMUGA	XY
PAE_019_HF_Y_j3	019	WSB/EiJxCAST/EiJ	young	j3	MiniMUGA	XY
PAE_019_HF_Y_j4	019	WSB/EiJxCAST/EiJ	young	j4	MiniMUGA	XX
PAE_019_HF_Y_j5	019	WSB/EiJxCAST/EiJ	young	j5	MiniMUGA	XX
PAE_019_HF_Y_j6	019	WSB/EiJxCAST/EiJ	young	j6	MiniMUGA	XY
PAE_019_HF_Y_j7	019	WSB/EiJxCAST/EiJ	young	j7	MiniMUGA	XX
PAE_019_HF_Y_j8	019	WSB/EiJxCAST/EiJ	young	j8	MiniMUGA	XX
PAE_019_HF_Y_j9	019	WSB/EiJxCAST/EiJ	young	j9	MiniMUGA	XX
PAE_019_HF_Y_S1	019	WSB/EiJxCAST/EiJ	young	S1	MiniMUGA	XY
PAE_019_HF_Y_S2	019	WSB/EiJxCAST/EiJ	young	S2	MiniMUGA	XX
PAE_019_HF_Y_S3	019	WSB/EiJxCAST/EiJ	young	S3	MiniMUGA	XY
PAE_019_HF_Y_S4	019	WSB/EiJxCAST/EiJ	young	S4	MiniMUGA	XY
PAE_019_HF_Y_S5	019	WSB/EiJxCAST/EiJ	young	S5	MiniMUGA	XX
PAE_019_HF_Y_S6	019	WSB/EiJxCAST/EiJ	young	S6	MiniMUGA	XY
PAE_019_HF_Y_S7	019	WSB/EiJxCAST/EiJ	young	S7	MiniMUGA	XX
PAE_033_HG_E_514	033	WSB/EiJxPWK/PhJ	old	514	WGS	XX
PAE_033_HG_E_515	033	WSB/EiJxPWK/PhJ	old	515	WGS	XY
PAE_033_HG_E_516	033	WSB/EiJxPWK/PhJ	old	516	WGS	XX
PAE_033_HG_E_517	033	WSB/EiJxPWK/PhJ	old	517	WGS	XY
PAE_033_HG_E_518	033	WSB/EiJxPWK/PhJ	old	518	WGS	XY
PAE_033_HG_E_519	033	WSB/EiJxPWK/PhJ	old	519	WGS	XX
PAE_033_HG_E_520	033	WSB/EiJxPWK/PhJ	old	520	WGS	XY
PAE_033_HG_E_521	033	WSB/EiJxPWK/PhJ	old	521	WGS	XY
PAE_033_HG_E_522	033	WSB/EiJxPWK/PhJ	old	522	WGS	XY
PAE_033_HG_E_523	033	WSB/EiJxPWK/PhJ	old	523	WGS	XY
PAE_033_HG_E_524	033	WSB/EiJxPWK/PhJ	old	524	WGS	XY
PAE_033_HG_E_525	033	WSB/EiJxPWK/PhJ	old	525	WGS	XY
PAE_033_HG_E_672	033	WSB/EiJxPWK/PhJ	old	672	WGS	XY
PAE_033_HG_E_673	033	WSB/EiJxPWK/PhJ	old	673	WGS	XX
PAE_033_HG_E_674	033	WSB/EiJxPWK/PhJ	old	674	WGS	XY
PAE_033_HG_E_675	033	WSB/EiJxPWK/PhJ	old	675	WGS	XX
PAE_033_HG_E_676	033	WSB/EiJxPWK/PhJ	old	676	WGS	XX
PAE_033_HG_E_677	033	WSB/EiJxPWK/PhJ	old	677	WGS	XX
PAE_033_HG_E_678	033	WSB/EiJxPWK/PhJ	old	678	WGS	XY
PAE_033_HG_E_679	033	WSB/EiJxPWK/PhJ	old	679	WGS	XX
PAE_033_HG_E_680	033	WSB/EiJxPWK/PhJ	old	680	WGS	XY
PAE_033_HG_E_681	033	WSB/EiJxPWK/PhJ	old	681	WGS	XX
PAE_033_HG_E_682	033	WSB/EiJxPWK/PhJ	old	682	WGS	XX
PAE_033_HG_Y_p1	033	WSB/EiJxPWK/PhJ	young	p1	WGS	XY
PAE_033_HG_Y_p10	033	WSB/EiJxPWK/PhJ	young	p10	WGS	XX
PAE_033_HG_Y_p11	033	WSB/EiJxPWK/PhJ	young	p11	WGS	XX
PAE_033_HG_Y_p2	033	WSB/EiJxPWK/PhJ	young	p2	WGS	XX
PAE_033_HG_Y_p3	033	WSB/EiJxPWK/PhJ	young	p3	WGS	XX
PAE_033_HG_Y_p4	033	WSB/EiJxPWK/PhJ	young	p4	WGS	XX
PAE_033_HG_Y_p5	033	WSB/EiJxPWK/PhJ	young	p5	WGS	XY
PAE_033_HG_Y_p6	033	WSB/EiJxPWK/PhJ	young	p6	WGS	XX
PAE_033_HG_Y_p7	033	WSB/EiJxPWK/PhJ	young	p7	WGS	XX
PAE_033_HG_Y_p8	033	WSB/EiJxPWK/PhJ	young	p8	WGS	XY
PAE_033_HG_Y_p9	033	WSB/EiJxPWK/PhJ	young	p9	WGS	XY
PAE_033_HG_Y_q1	033	WSB/EiJxPWK/PhJ	young	q1	WGS	XX
PAE_033_HG_Y_q10	033	WSB/EiJxPWK/PhJ	young	q10	WGS	XX
PAE_033_HG_Y_q11	033	WSB/EiJxPWK/PhJ	young	q11	WGS	XX
PAE_033_HG_Y_q2	033	WSB/EiJxPWK/PhJ	young	q2	WGS	XX
PAE_033_HG_Y_q3	033	WSB/EiJxPWK/PhJ	young	q3	WGS	XY
PAE_033_HG_Y_q4	033	WSB/EiJxPWK/PhJ	young	q4	WGS	XX
PAE_033_HG_Y_q5	033	WSB/EiJxPWK/PhJ	young	q5	WGS	XY
PAE_033_HG_Y_q6	033	WSB/EiJxPWK/PhJ	young	q6	WGS	XY
PAE_033_HG_Y_q7	033	WSB/EiJxPWK/PhJ	young	q7	WGS	XY
PAE_033_HG_Y_q8	033	WSB/EiJxPWK/PhJ	young	q8	WGS	XY
PAE_033_HG_Y_q9	033	WSB/EiJxPWK/PhJ	young	q9	WGS	XY
PAE_041_HG_E_458	041	WSB/EiJxPWK/PhJ	old	458	WGS	XX
PAE_041_HG_E_459	041	WSB/EiJxPWK/PhJ	old	459	WGS	XX
PAE_041_HG_E_460	041	WSB/EiJxPWK/PhJ	old	460	WGS	XY
PAE_041_HG_E_461	041	WSB/EiJxPWK/PhJ	old	461	WGS	XX
PAE_041_HG_E_462	041	WSB/EiJxPWK/PhJ	old	462	WGS	XX
PAE_041_HG_E_464	041	WSB/EiJxPWK/PhJ	old	464	WGS	XX
PAE_041_HG_E_465	041	WSB/EiJxPWK/PhJ	old	465	WGS	XX
PAE_041_HG_E_466	041	WSB/EiJxPWK/PhJ	old	466	WGS	XY
PAE_041_HG_E_467	041	WSB/EiJxPWK/PhJ	old	467	WGS	XY
PAE_041_HG_E_468	041	WSB/EiJxPWK/PhJ	old	468	WGS	XX
PAE_041_HG_E_589	041	WSB/EiJxPWK/PhJ	old	589	WGS	XY
PAE_041_HG_E_590	041	WSB/EiJxPWK/PhJ	old	590	WGS	XX
PAE_041_HG_E_591	041	WSB/EiJxPWK/PhJ	old	591	WGS	XY
PAE_041_HG_E_593	041	WSB/EiJxPWK/PhJ	old	593	WGS	XX
PAE_041_HG_E_594	041	WSB/EiJxPWK/PhJ	old	594	WGS	XY
PAE_041_HG_E_595	041	WSB/EiJxPWK/PhJ	old	595	WGS	XY
PAE_041_HG_E_596	041	WSB/EiJxPWK/PhJ	old	596	WGS	XX
PAE_041_HG_E_597	041	WSB/EiJxPWK/PhJ	old	597	WGS	XY
PAE_041_HG_E_598	041	WSB/EiJxPWK/PhJ	old	598	WGS	XX
PAE_041_HG_E_599	041	WSB/EiJxPWK/PhJ	old	599	WGS	XX
PAE_041_HG_E_600	041	WSB/EiJxPWK/PhJ	old	600	WGS	XX
PAE_041_HG_Y_B1	041	WSB/EiJxPWK/PhJ	young	B1	WGS	XX
PAE_041_HG_Y_B2	041	WSB/EiJxPWK/PhJ	young	B2	WGS	XY
PAE_041_HG_Y_B3	041	WSB/EiJxPWK/PhJ	young	B3	WGS	XY
PAE_041_HG_Y_B4	041	WSB/EiJxPWK/PhJ	young	B4	WGS	XX
PAE_041_HG_Y_B5	041	WSB/EiJxPWK/PhJ	young	B5	WGS	XY
PAE_041_HG_Y_B6	041	WSB/EiJxPWK/PhJ	young	B6	WGS	XY
PAE_041_HG_Y_B7	041	WSB/EiJxPWK/PhJ	young	B7	WGS	XX
PAE_041_HG_Y_B8	041	WSB/EiJxPWK/PhJ	young	B8	WGS	XY
PAE_041_HG_Y_X1	041	WSB/EiJxPWK/PhJ	young	X1	WGS	XX
PAE_041_HG_Y_X10	041	WSB/EiJxPWK/PhJ	young	X10	WGS	XY
PAE_041_HG_Y_X12	041	WSB/EiJxPWK/PhJ	young	X12	WGS	XY
PAE_041_HG_Y_X13	041	WSB/EiJxPWK/PhJ	young	X13	WGS	XX
PAE_041_HG_Y_X2	041	WSB/EiJxPWK/PhJ	young	X2	WGS	XY
PAE_041_HG_Y_X3	041	WSB/EiJxPWK/PhJ	young	X3	WGS	XX
PAE_041_HG_Y_X4	041	WSB/EiJxPWK/PhJ	young	X4	WGS	XY
PAE_041_HG_Y_X5	041	WSB/EiJxPWK/PhJ	young	X5	WGS	XX
PAE_041_HG_Y_X6	041	WSB/EiJxPWK/PhJ	young	X6	WGS	XX
PAE_041_HG_Y_X7	041	WSB/EiJxPWK/PhJ	young	X7	WGS	XX
PAE_041_HG_Y_X8	041	WSB/EiJxPWK/PhJ	young	X8	WGS	XX
PAE_041_HG_Y_X9	041	WSB/EiJxPWK/PhJ	young	X9	WGS	XX
