## Supplementary material for "Instability of the pseudoautosomal boundary in house mice": File S6

iid	group	taxon	country	sex
PAE_033_HG_E_514	N2 progeny	-	-	XX
PAE_033_HG_E_516	N2 progeny	-	-	XX
PAE_033_HG_E_519	N2 progeny	-	-	XX
PAE_033_HG_E_673	N2 progeny	-	-	XX
PAE_033_HG_E_675	N2 progeny	-	-	XX
PAE_033_HG_E_676	N2 progeny	-	-	XX
PAE_033_HG_E_677	N2 progeny	-	-	XX
PAE_033_HG_E_679	N2 progeny	-	-	XX
PAE_033_HG_E_681	N2 progeny	-	-	XX
PAE_033_HG_E_682	N2 progeny	-	-	XX
PAE_033_HG_Y_p10	N2 progeny	-	-	XX
PAE_033_HG_Y_p11	N2 progeny	-	-	XX
PAE_033_HG_Y_p2	N2 progeny	-	-	XX
PAE_033_HG_Y_p3	N2 progeny	-	-	XX
PAE_033_HG_Y_p4	N2 progeny	-	-	XX
PAE_033_HG_Y_p6	N2 progeny	-	-	XX
PAE_033_HG_Y_p7	N2 progeny	-	-	XX
PAE_033_HG_Y_q10	N2 progeny	-	-	XX
PAE_033_HG_Y_q11	N2 progeny	-	-	XX
PAE_033_HG_Y_q1	N2 progeny	-	-	XX
PAE_033_HG_Y_q2	N2 progeny	-	-	XX
PAE_033_HG_Y_q4	N2 progeny	-	-	XX
PAE_041_HG_E_458	N2 progeny	-	-	XX
PAE_041_HG_E_459	N2 progeny	-	-	XX
PAE_041_HG_E_461	N2 progeny	-	-	XX
PAE_041_HG_E_462	N2 progeny	-	-	XX
PAE_041_HG_E_464	N2 progeny	-	-	XX
PAE_041_HG_E_465	N2 progeny	-	-	XX
PAE_041_HG_E_468	N2 progeny	-	-	XX
PAE_041_HG_E_590	N2 progeny	-	-	XX
PAE_041_HG_E_593	N2 progeny	-	-	XX
PAE_041_HG_E_596	N2 progeny	-	-	XX
PAE_041_HG_E_598	N2 progeny	-	-	XX
PAE_041_HG_E_599	N2 progeny	-	-	XX
PAE_041_HG_E_600	N2 progeny	-	-	XX
PAE_041_HG_Y_B1	N2 progeny	-	-	XX
PAE_041_HG_Y_B4	N2 progeny	-	-	XX
PAE_041_HG_Y_B7	N2 progeny	-	-	XX
PAE_041_HG_Y_X13	N2 progeny	-	-	XX
PAE_041_HG_Y_X1	N2 progeny	-	-	XX
PAE_041_HG_Y_X3	N2 progeny	-	-	XX
PAE_041_HG_Y_X5	N2 progeny	-	-	XX
PAE_041_HG_Y_X6	N2 progeny	-	-	XX
PAE_041_HG_Y_X7	N2 progeny	-	-	XX
PAE_041_HG_Y_X8	N2 progeny	-	-	XX
PAE_041_HG_Y_X9	N2 progeny	-	-	XX
PAE_033_HG_E_515	N2 progeny	-	-	XY
PAE_033_HG_E_517	N2 progeny	-	-	XY
PAE_033_HG_E_518	N2 progeny	-	-	XY
PAE_033_HG_E_520	N2 progeny	-	-	XY
PAE_033_HG_E_521	N2 progeny	-	-	XY
PAE_033_HG_E_522	N2 progeny	-	-	XY
PAE_033_HG_E_523	N2 progeny	-	-	XY
PAE_033_HG_E_524	N2 progeny	-	-	XY
PAE_033_HG_E_525	N2 progeny	-	-	XY
PAE_033_HG_E_672	N2 progeny	-	-	XY
PAE_033_HG_E_674	N2 progeny	-	-	XY
PAE_033_HG_E_678	N2 progeny	-	-	XY
PAE_033_HG_E_680	N2 progeny	-	-	XY
PAE_033_HG_Y_p1	N2 progeny	-	-	XY
PAE_033_HG_Y_p5	N2 progeny	-	-	XY
PAE_033_HG_Y_p8	N2 progeny	-	-	XY
PAE_033_HG_Y_p9	N2 progeny	-	-	XY
PAE_033_HG_Y_q3	N2 progeny	-	-	XY
PAE_033_HG_Y_q5	N2 progeny	-	-	XY
PAE_033_HG_Y_q6	N2 progeny	-	-	XY
PAE_033_HG_Y_q7	N2 progeny	-	-	XY
PAE_033_HG_Y_q8	N2 progeny	-	-	XY
PAE_033_HG_Y_q9	N2 progeny	-	-	XY
PAE_041_HG_E_460	N2 progeny	-	-	XY
PAE_041_HG_E_463	N2 progeny	-	-	XY
PAE_041_HG_E_466	N2 progeny	-	-	XY
PAE_041_HG_E_467	N2 progeny	-	-	XY
PAE_041_HG_E_589	N2 progeny	-	-	XY
PAE_041_HG_E_591	N2 progeny	-	-	XY
PAE_041_HG_E_594	N2 progeny	-	-	XY
PAE_041_HG_E_595	N2 progeny	-	-	XY
PAE_041_HG_E_597	N2 progeny	-	-	XY
PAE_041_HG_Y_B2	N2 progeny	-	-	XY
PAE_041_HG_Y_B3	N2 progeny	-	-	XY
PAE_041_HG_Y_B5	N2 progeny	-	-	XY
PAE_041_HG_Y_B6	N2 progeny	-	-	XY
PAE_041_HG_Y_B8	N2 progeny	-	-	XY
PAE_041_HG_Y_X10	N2 progeny	-	-	XY
PAE_041_HG_Y_X12	N2 progeny	-	-	XY
PAE_041_HG_Y_X2	N2 progeny	-	-	XY
PAE_041_HG_Y_X4	N2 progeny	-	-	XY
Mus_caroli	wild-derived inbred	M. caroli	TH	XX
H12	wild-caught	M. m. castaneus	IN	XY
H28	wild-caught	M. m. castaneus	IN	XY
H34	wild-caught	M. m. castaneus	IN	XY
H14	wild-caught	M. m. castaneus	IN	XX
H15	wild-caught	M. m. castaneus	IN	XX
H24	wild-caught	M. m. castaneus	IN	XX
H26	wild-caught	M. m. castaneus	IN	XX
H27	wild-caught	M. m. castaneus	IN	XX
H30	wild-caught	M. m. castaneus	IN	XX
H36	wild-caught	M. m. castaneus	IN	XX
CAST_EiJ	wild-derived inbred	M. m. castaneus	TH	XX
FVB_NJ	classical inbred	M. m. domesticus	-	XY
HG08	wild-caught	M. m. domesticus	DE	XY
TP121B	wild-caught	M. m. domesticus	DE	XY
TP1	wild-caught	M. m. domesticus	DE	XY
TP3-92	wild-caught	M. m. domesticus	DE	XY
TP4	wild-caught	M. m. domesticus	DE	XY
TP51D	wild-caught	M. m. domesticus	DE	XY
TP7-10F1A2	wild-caught	M. m. domesticus	DE	XY
TP81B	wild-caught	M. m. domesticus	DE	XY
14	wild-caught	M. m. domesticus	FR	XY
15B	wild-caught	M. m. domesticus	FR	XY
16B	wild-caught	M. m. domesticus	FR	XY
18B	wild-caught	M. m. domesticus	FR	XY
B2C	wild-caught	M. m. domesticus	FR	XY
C1	wild-caught	M. m. domesticus	FR	XY
E1B	wild-caught	M. m. domesticus	FR	XY
F1B	wild-caught	M. m. domesticus	FR	XY
AH15	wild-caught	M. m. domesticus	IR	XY
AH23	wild-caught	M. m. domesticus	IR	XY
JR11	wild-caught	M. m. domesticus	IR	XY
JR15	wild-caught	M. m. domesticus	IR	XY
JR2-F1C	wild-caught	M. m. domesticus	IR	XY
JR5-F1C	wild-caught	M. m. domesticus	IR	XY
JR7-F1C	wild-caught	M. m. domesticus	IR	XY
JR8-F1A	wild-caught	M. m. domesticus	IR	XY
HG06	wild-caught	M. m. domesticus	DE	XX
HG13	wild-caught	M. m. domesticus	DE	XX
WSB_EiJ	wild-derived inbred	M. m. domesticus	US	XX
CC044_Unc_M1328_NYGC	Collaborative Cross	M. m. musculus	-	XY
CC022_GeniUnc_M444_NYGC	Collaborative Cross	M. m. musculus	-	XY
CC032_GeniUnc_M1247_NYGC	Collaborative Cross	M. m. musculus	-	XY
CC045_GeniUnc_M817_NYGC	Collaborative Cross	M. m. musculus	-	XY
CC001_Unc_M4363_NYGC	Collaborative Cross	M. m. musculus	-	XY
AFG1	wild-caught	M. m. musculus	AF	XY
AFG2	wild-caught	M. m. musculus	AF	XY
AFG3	wild-caught	M. m. musculus	AF	XY
AFG4	wild-caught	M. m. musculus	AF	XY
AFG6	wild-caught	M. m. musculus	AF	XY
CR16	wild-caught	M. m. musculus	CZ	XY
CR46	wild-caught	M. m. musculus	CZ	XY
AL16	wild-caught	M. m. musculus	KZ	XY
AL38	wild-caught	M. m. musculus	KZ	XY
AL41	wild-caught	M. m. musculus	KZ	XY
CR12	wild-caught	M. m. musculus	CZ	XX
CR13	wild-caught	M. m. musculus	CZ	XX
CR23	wild-caught	M. m. musculus	CZ	XX
CR25	wild-caught	M. m. musculus	CZ	XX
CR29	wild-caught	M. m. musculus	CZ	XX
CR59	wild-caught	M. m. musculus	CZ	XX
AL1	wild-caught	M. m. musculus	KZ	XX
AL19	wild-caught	M. m. musculus	KZ	XX
AL33	wild-caught	M. m. musculus	KZ	XX
AL40	wild-caught	M. m. musculus	KZ	XX
AL42	wild-caught	M. m. musculus	KZ	XX
AFG5	wild-caught	M. m. musculus	AF	XX
PWK_PhJ	wild-derived inbred	M. m. musculus	CZ	XX
PWK_PhJ_Y	wild-derived inbred	M. m. musculus	CZ	XY
Mus_spicilegus	wild-caught	M. spicilegus	HU	XY
SP36	wild-caught	M. spretus	ES	XY
SP68	wild-caught	M. spretus	ES	XY
SP69	wild-caught	M. spretus	ES	XY
SP70	wild-caught	M. spretus	ES	XY
SP39	wild-caught	M. spretus	ES	XX
SP51	wild-caught	M. spretus	ES	XX
SP62	wild-caught	M. spretus	ES	XX
SPRET_EiJ	wild-derived inbred	M. spretus	ES	XY
