## Supplementary material for "Instability of the pseudoautosomal boundary in house mice": File S9

chr	pos	taxon	iid
chrX	169786802	M. m. castaneus	H30
chrX	169792362	M. m. castaneus	H24
chrX	169834638	M. m. domesticus	HG08
chrX	169834638	M. m. domesticus	HG13
chrX	169865100	M. m. castaneus	H12
chrX	169871426	M. m. castaneus	H27
chrX	169874951	M. m. castaneus	H28
chrX	169874951	M. m. castaneus	H34
chrX	169895107	M. m. domesticus	TP51D
chrX	169901477	M. m. castaneus	H28
chrX	169907711	M. m. castaneus	CAST_EiJ
chrX	169909545	M. m. castaneus	H30
chrX	169909730	M. m. castaneus	H15
chrX	169910112	M. m. castaneus	H36
chrX	169910858	M. m. castaneus	H14
chrX	169910858	M. m. castaneus	H26
chrX	169910858	M. m. castaneus	H27
chrX	169910858	M. m. castaneus	H24
chrX	169943230	M. m. domesticus	JR2-F1C
chrX	169944600	M. m. domesticus	JR11
chrX	169951238	M. m. musculus	CR46
chrX	169951238	M. m. musculus	CR23
chrX	169951238	M. m. musculus	CR29
chrX	169951238	M. m. musculus	CR16
chrX	169954403	M. m. domesticus	AH15
chrX	169954403	M. m. domesticus	JR5-F1C
chrX	169955023	M. m. musculus	CR16
chrX	169955023	M. m. musculus	CR25
chrX	169955023	M. m. musculus	CR59
chrX	169955023	M. m. musculus	CR46
chrX	169955184	M. m. musculus	CR29
chrX	169955763	M. m. domesticus	14
chrX	169955763	M. m. domesticus	15B
chrX	169955763	M. m. domesticus	F1B
chrX	169955875	M. m. musculus	AFG1
chrX	169956049	M. m. musculus	AL19
chrX	169956049	M. m. musculus	AL33
chrX	169956049	M. m. musculus	AL41
chrX	169956049	M. m. musculus	AL42
chrX	169956049	M. m. musculus	AL38
chrX	169956402	M. m. musculus	AL38
chrX	169956402	M. m. musculus	AL41
chrX	169957002	M. m. musculus	AL1
chrX	169957002	M. m. musculus	AL16
chrX	169957204	M. m. domesticus	WSB_EiJ
chrX	169958689	M. m. musculus	AL42
chrX	169958689	M. m. musculus	AL38
chrX	169958752	M. m. domesticus	F1B
chrX	169958808	M. m. musculus	AL16
chrX	169958808	M. m. musculus	AL19
chrX	169958808	M. m. musculus	AL33
chrX	169958808	M. m. musculus	AL41
chrX	169958808	M. m. musculus	AL1
chrX	169958808	M. m. musculus	AL40
chrX	169958808	M. m. musculus	AL42
chrX	169958808	M. m. musculus	AL38
chrX	169961303	M. m. musculus	CR12
chrX	169961303	M. m. musculus	CR13
chrX	169961603	M. m. musculus	CR25
chrX	169961603	M. m. musculus	CR46
chrX	169961836	M. m. musculus	CR16
chrX	169967311	M. m. domesticus	JR15
chrX	169967311	M. m. domesticus	AH15
chrX	169967311	M. m. domesticus	JR11
chrX	169967311	M. m. domesticus	JR2-F1C
chrX	169967311	M. m. domesticus	JR5-F1C
