## Supplementary material for "Instability of the pseudoautosomal boundary in house mice": File S7

920	22	0	0	3	3	2	43384	-	NODE_1_length_946_cov_10.2877	946	1	946	mus_spretus.chrX	500001	142054	186380	6	212,147,100,208,80,195,	0,213,361,461,670,750,	142054,142266,142413,180003,180211,186185,
181	11	0	0	0	0	0	0	-	NODE_1_length_946_cov_10.2877	946	738	930	mus_caroli.chrX	500001	439682	439874	1	192,	16,	439682,
222	13	0	0	2	277	2	30595	-	NODE_1_length_946_cov_10.2877	946	20	532	mus_caroli.chrX	500001	440098	470928	3	47,46,142,	414,623,784,	440098,467592,470786,
372	24	0	0	2	178	3	30516	-	NODE_1_length_946_cov_10.2877	946	163	737	mus_caroli.chrX	500001	439874	470786	4	156,127,80,33,	209,493,670,750,	439874,467459,467638,470753,
334	20	0	0	2	6	1	3994	-	NODE_1_length_946_cov_10.2877	946	54	414	mus_pahari.chrX	740001	177806	182154	4	51,81,77,145,	532,588,670,747,	177806,177857,177938,182009,
289	16	0	0	2	155	2	22437	-	NODE_1_length_946_cov_10.2877	946	277	737	mus_pahari.chrX	740001	155196	177938	3	138,86,81,	209,375,588,	155196,155375,177857,
210	17	0	0	1	462	1	22742	-	NODE_1_length_946_cov_10.2877	946	196	885	mus_pahari.chrX	740001	155049	178018	2	147,80,	61,670,	155049,177938,
67	1	0	0	0	0	0	0	-	NODE_1_length_946_cov_10.2877	946	419	487	mus_pahari.chrX	740001	177738	177806	1	68,	459,	177738,
55	6	0	0	0	0	0	0	-	NODE_1_length_946_cov_10.2877	946	885	946	mus_pahari.chrX	740001	154987	155048	1	61,	0,	154987,
